# Widespread and Abundant CRISPR-Cas Systems in the Deep Ocean

**DOI:** 10.1101/2025.05.26.656144

**Authors:** Pablo Sánchez, Marta Ferri-Peradalta, Ester María López-García, Raúl Ruiz, Belén Esquerrà Ruvira, Josep M. Gasol, Dolors Vaqué, Takashi Gojobori, Susana Agustí, Carlos M. Duarte, Francisco J. M. Mojica, Julián Cerón, Felipe H. Coutinho, Silvia G. Acinas

**Author notes:** These authors contributed equally (Pablo Sánchez, Marta Ferri-Peradalta).

## Abstract

**Background:** CRISPR-Cas systems have revolutionized modern biology. Most CRISPR-Cas systems used for biotechnological applications derive from cultivated bacteria, but evidence suggests that environmental microbiomes harbor an untapped diversity of these systems. Understanding of which environmental and biological factors drive the prevalence of CRISPR-Cas systems remains limited.

**Results:** A search for CRISPR-Cas systems was conducted among 176 globally-distributed marine metagenomes from the Malaspina expedition, including free-living and particle-attached microbiomes with emphasis on the deep ocean. CRISPR-Cas systems were more abundant in the deep ocean than in the surface and among free-living compared to particle-attached communities, reflecting the higher abundance of archaea and their viruses in these habitats. We identified 1,146 CRISPR-*cas* loci, some displaying unique architectures. A total of 48 Cas9 proteins were identified, many of which are potentially novel.

**Conclusions:** These discoveries expand the diversity of CRISPR-Cas and point at the deep-sea as a reservoir for future bioprospecting efforts of these resources.
