## Supplementary Table for "Widespread and Abundant CRISPR-Cas Systems in the Deep Ocean"

### Sheet: Hoja1
MPCode	project	sample	run
MP1854	PRJEB88924	ERS24268436	ERR14961057,ERR14961064,ERR14961067
MP1855	PRJEB52452	ERS12744228	ERR10123575,ERR10123574,ERR10123573,ERR10123572
MP1847	PRJEB52452	ERS12744222	ERR10123318,ERR10123317,ERR10123316,ERR10123315
MP1857	PRJEB52452	ERS12744227	ERR10123579,ERR10123578,ERR10123577,ERR10123576
MP1856	PRJEB88924	ERS24268437	ERR14961070,ERR14961073,ERR14961077,ERR14961080
MP1853	PRJEB52452	ERS12744224	ERR10123571,ERR10123570,ERR10123332,ERR10123331
MP1845	PRJEB52452	ERS12744223	ERR10123314,ERR10123313,ERR10123312,ERR10123311
MP1844	PRJEB88924	ERS24268435	ERR14959014,ERR14959018,ERR14959019,ERR14959891
MP1851	PRJEB52452	ERS12744225	ERR10123328,ERR10123326,ERR10123325,ERR10123324
MP1849	PRJEB52452	ERS12744226	ERR10123322,ERR10123321,ERR10123320,ERR10123319
MP1896	PRJNA330119	SAMN05422140	SRR3962771
MP0144	PRJNA330135	SAMN05422114	SRR3967905
MP0145	PRJNA330017	SAMN05422128	SRR3968061
MP2016	PRJNA330009	SAMN05422136	SRR3961935
MP2052	PRJNA330106	SAMN05421697	SRR3962508
MP2053	PRJNA330152	SAMN05422192	SRR3961906
MP2158	PRJNA330112	SAMN05422153	SRR3961604
MP2159	PRJNA330085	SAMN05422163	SRR3961047
MP2233	PRJEB52452	ERS12744230	ERR10123598,ERR10123597,ERR10123596,ERR10123593,ERR10123592
MP2239	PRJEB52452	ERS12744232	ERR10123761,ERR10123745,ERR10123734,ERR10123733
MP2231	PRJEB52452	ERS12744231	ERR10123591,ERR10123590,ERR10123589,ERR10123584
MP2243	PRJEB52452	ERS12744235	ERR10123865,ERR10123864,ERR10123863,ERR10123862
MP2241	PRJEB52452	ERS12744236	ERR10123861,ERR10123858,ERR10123763,ERR10123762
MP2240	PRJEB88924	ERS24268438	ERR14961083,ERR14962587,ERR14962588
MP2237	PRJEB52452	ERS12744233	ERR10123732,ERR10123731,ERR10123730,ERR10123729
MP2235	PRJEB52452	ERS12744234	ERR10123728,ERR10123727,ERR10123629,ERR10123609
MP2252	PRJNA330131	SAMN05422120	SRR3960684
MP2253	PRJNA329991	SAMN05422160	SRR3960579
MP2367	PRJEB88924	ERS24268439	ERR14962589,ERR14962590,ERR14962591,ERR14962592,ERR14962593
MP2497	PRJNA330160	SAMN05422175	SRR3960581
MP0204	PRJNA330139	SAMN05422107	SRR3968062
MP0203	PRJNA329987	SAMN05421660	SRR3968063
MP2633	PRJNA330088	SAMN05422133	SRR3960580
MP2634	PRJNA329999	SAMN05422149	SRR3960575
MP2813	PRJEB52452	ERS12744241	ERR10125017,ERR10125016,ERR10125015,ERR10125014
MP2818	PRJEB88924	ERS24268444	ERR14962614,ERR14962615,ERR14962616
MP2819	PRJEB52452	ERS12744244	ERR10125030,ERR10125029,ERR10125028,ERR10125027
MP2810	PRJEB88924	ERS24268441	ERR14962599,ERR14962600,ERR14962601,ERR14962602,ERR14962603
MP2811	PRJEB52452	ERS12744239	ERR10125013,ERR10125012,ERR10125011,ERR10125010
MP2820	PRJEB88924	ERS24268445	ERR14962617,ERR14962618,ERR14962619,ERR14962620,ERR14962621
MP2821	PRJEB52452	ERS12744243	ERR10125034,ERR10125033,ERR10125032,ERR10125031
MP2809	PRJEB52452	ERS12744240	ERR10125009,ERR10125008,ERR10125007,ERR10124238
MP2808	PRJEB88924	ERS24268440	ERR14962594,ERR14962595,ERR14962596,ERR14962597,ERR14962598
MP2817	PRJEB52452	ERS12744245	ERR10125025,ERR10125024,ERR10125023,ERR10125022
MP2814	PRJEB88924	ERS24268443	ERR14962609,ERR14962610,ERR14962611,ERR14962612,ERR14962613
MP2815	PRJEB52452	ERS12744242	ERR10125021,ERR10125020,ERR10125019,ERR10125018
MP2913	PRJNA330096	SAMN05422104	SRR3960576
MP2914	PRJNA330129	SAMN05422121	SRR3960578
MP2968	PRJNA330077	SAMN05422168	SRR3960572
MP2969	PRJNA330149	SAMN05422195	SRR3960577
MP0261	PRJNA330153	SAMN05422191	SRR3968060
MP0262	PRJNA330005	SAMN05422143	SRR3967700
MP0323	PRJEB52452	ERS12744170	ERR10114941,ERR10114928,ERR10114926,ERR10114925
MP0322	PRJEB88924	ERS24268403	ERR14949780,ERR14949783,ERR14949790,ERR14949794,ERR14949833
MP0315	PRJEB52452	ERS12744165	ERR10114833,ERR10114830,ERR10114826,ERR10114822
MP0311	PRJEB52452	ERS12744171	ERR10114618,ERR10114617,ERR10114526,ERR10114430
MP0310	PRJEB88924	ERS24268405	ERR14949181,ERR14949186,ERR14949195,ERR14949201,ERR14949308
MP0319	PRJEB52452	ERS12744168	ERR10114911,ERR10114910,ERR10114908,ERR10114843
MP0313	PRJEB52452	ERS12744166	ERR10114721,ERR10114720,ERR10114620,ERR10114619
MP0320	PRJEB88924	ERS24268402	ERR14949319,ERR14949323,ERR14949634,ERR14949639,ERR14951092
MP0321	PRJEB52452	ERS12744167	ERR10114915,ERR10114914,ERR10114913,ERR10114912
MP0317	PRJEB52452	ERS12744169	ERR10114842,ERR10114841,ERR10114838,ERR10114835
MP0326	PRJNA330089	SAMN05422123	SRR3967699
MP0327	PRJNA330161	SAMN05422226	SRR3967690
MP0371	PRJNA330083	SAMN05422164	SRR3967558
MP0372	PRJNA330007	SAMN05422138	SRR3967319
MP0440	PRJNA330154	SAMN05422188	SRR3967025
MP0441	PRJNA330097	SAMN05421901	SRR3966130
MP0539	PRJEB88924	ERS24268406	ERR14949839,ERR14962529
MP0540	PRJEB52452	ERS12744180	ERR10121356,ERR10121355,ERR10121354,ERR10121353,ERR10121352,ERR10121351,ERR10121350,ERR10121349,ERR10121348
MP0534	PRJEB52452	ERS12744174	ERR10125294,ERR10121337,ERR10114985,ERR10114984,ERR10114983
MP0528	PRJEB52452	ERS12744179	ERR10114969,ERR10114968,ERR10114967,ERR10114958,ERR10114957,ERR10114955,ERR10114954,ERR10114953,ERR10114952
MP0532	PRJEB52452	ERS12744175	ERR10114982,ERR10114981,ERR10114980,ERR10114979,ERR10114978
MP0530	PRJEB52452	ERS12744176	ERR10114977,ERR10114976,ERR10114975,ERR10114974,ERR10114970
MP0538	PRJEB52452	ERS12744177	ERR10121347,ERR10121346,ERR10121345,ERR10121344,ERR10121343
MP0536	PRJEB52452	ERS12744178	ERR10121342,ERR10121341,ERR10121340,ERR10121339,ERR10121338
MP0555	PRJNA330095	SAMN05422110	SRR3965676
MP0556	PRJNA330027	SAMN05422117	SRR3965592
MP0626	PRJNA329990	SAMN05422169	SRR3965875
MP0627	PRJNA330150	SAMN05422194	SRR3965874
MP0053	PRJEB88924	ERS24268401	ERR14948579,ERR14949171
MP0739	PRJNA330002	SAMN05422147	SRR3965647
MP0740	PRJNA330094	SAMN05422111	SRR3965758
MP0758	PRJNA330019	SAMN05422127	SRR3965809
MP0759	PRJNA330079	SAMN05422166	SRR3965873
MP0784	PRJEB52452	ERS12744181	ERR10121379,ERR10121378,ERR10121377,ERR10121376,ERR10121375
MP0782	PRJEB52452	ERS12744182	ERR10121374,ERR10121373,ERR10121372,ERR10121371,ERR10121370
MP0777	PRJEB88924	ERS24268410	ERR14951945,ERR14951952,ERR14951959,ERR14951976
MP0778	PRJEB52452	ERS12744186	ERR10121364,ERR10121363,ERR10121362,ERR10121361,ERR10121360,ERR10121359,ERR10121358,ERR10121357
MP0780	PRJEB52452	ERS12744183	ERR10121369,ERR10121368,ERR10121367,ERR10121366,ERR10121365
MP0787	PRJEB88924	ERS24268408	ERR14952040,ERR14952450,ERR14952463,ERR14952482
MP0788	PRJEB52452	ERS12744184	ERR10121393,ERR10121392,ERR10121391,ERR10121390,ERR10121389
MP0789	PRJEB88924	ERS24268409	ERR14962568,ERR14950534,ERR14950592
MP0790	PRJEB52452	ERS12744187	ERR10121402,ERR10121401,ERR10121400,ERR10121399,ERR10121398,ERR10121397,ERR10121396,ERR10121395,ERR10121394
MP0785	PRJEB88924	ERS24268407	ERR14951982,ERR14951990,ERR14951999,ERR14952027
MP0786	PRJEB52452	ERS12744185	ERR10121388,ERR10121387,ERR10121386,ERR10121385,ERR10121384,ERR10121383,ERR10121382,ERR10121381,ERR10121380
MP0882	PRJEB52452	ERS12744188	ERR10122955,ERR10122954,ERR10122953,ERR10121415,ERR10121414,ERR10121413,ERR10121412,ERR10121411
MP0880	PRJEB52452	ERS12744189	ERR10121410,ERR10121409,ERR10121408,ERR10121407,ERR10121406
MP0879	PRJEB88924	ERS24268411	ERR14952660,ERR14952759,ERR14952773,ERR14962569
MP0878	PRJEB52452	ERS12744190	ERR10121405,ERR10121404,ERR10121403
MP0886	PRJEB52452	ERS12744191	ERR10122975,ERR10122964,ERR10122963,ERR10122962,ERR10122961
MP0884	PRJEB52452	ERS12744192	ERR10122960,ERR10122959,ERR10122958,ERR10122957,ERR10122956
MP0888	PRJEB52452	ERS12744193	ERR10123004,ERR10123003,ERR10123002,ERR10123001,ERR10123000,ERR10122999,ERR10122998,ERR10122997,ERR10122996
MP0887	PRJEB88924	ERS24268412	ERR14952825,ERR14950719,ERR14962570
MP0900	PRJNA330081	SAMN05422165	SRR3965585
MP0901	PRJNA330006	SAMN05421563	SRR3965586
MP0960	PRJNA330128	SAMN05422122	SRR3963982
MP0959	PRJNA330093	SAMN05421913	SRR3964650
MP1091	PRJNA330091	SAMN05422115	SRR3963658
MP1092	PRJNA330020	SAMN05421707	SRR3963622
MP1141	PRJNA329989	SAMN05421561	SRR3963804
MP1140	PRJNA329993	SAMN05422158	SRR3963805
MP1173	PRJEB88924	ERS24268420	ERR14962571,ERR14962572,ERR14953219
MP1174	PRJEB52452	ERS12744200	ERR10123130,ERR10123129,ERR10123128,ERR10123127,ERR10123126,ERR10123125
MP1162	PRJEB52452	ERS12744194	ERR10123013,ERR10123012,ERR10123011,ERR10123010,ERR10123009
MP1161	PRJEB88924	ERS24268416	ERR14952967,ERR14952976,ERR14952984,ERR14952991
MP1175	PRJEB88924	ERS24268421	ERR14953231,ERR14954077,ERR14954128,ERR14954140
MP1176	PRJEB52452	ERS12744199	ERR10123135,ERR10123134,ERR10123133,ERR10123132,ERR10123131
MP1177	PRJEB88924	ERS24268418	ERR14954202,ERR14954315,ERR14955396,ERR14955407,ERR14955420
MP1178	PRJEB52452	ERS12744196	ERR10123140,ERR10123139,ERR10123138,ERR10123137,ERR10123136
MP1165	PRJEB88924	ERS24268419	ERR14953084,ERR14953097,ERR14953107,ERR14953124
MP1166	PRJEB52452	ERS12744197	ERR10123124,ERR10123123,ERR10123122,ERR10123023,ERR10123022,ERR10123021,ERR10123020,ERR10123019
MP1163	PRJEB88924	ERS24268417	ERR14952999,ERR14953012,ERR14953060,ERR14953075
MP1164	PRJEB52452	ERS12744198	ERR10123018,ERR10123017,ERR10123016,ERR10123015,ERR10123014
MP1201	PRJNA330138	SAMN05422108	SRR3963571
MP1202	PRJNA330001	SAMN05422148	SRR3963457
MP1241	PRJNA330140	SAMN05422106	SRR3963498
MP0103	PRJNA330076	SAMN05422183	SRR3968777
MP0104	PRJNA330127	SAMN05422130	SRR3968770
MP1374	PRJNA330113	SAMN05422152	SRR3963458
MP1417	PRJEB52452	ERS12744203	ERR10123204,ERR10123203,ERR10123202,ERR10123201
MP1411	PRJEB52452	ERS12744201	ERR10123148,ERR10123147,ERR10123146,ERR10123145
MP1421	PRJEB52452	ERS12744207	ERR10123211,ERR10123210,ERR10123209
MP1409	PRJEB52452	ERS12744202	ERR10123144,ERR10123143,ERR10123142,ERR10123141
MP1415	PRJEB52452	ERS12744204	ERR10123200,ERR10123199,ERR10123154,ERR10123153
MP1418	PRJEB88924	ERS24268422	ERR14955441,ERR14955502,ERR14955512
MP1419	PRJEB52452	ERS12744206	ERR10123208,ERR10123207,ERR10123206,ERR10123205
MP1413	PRJEB52452	ERS12744205	ERR10123152,ERR10123151,ERR10123150,ERR10123149
MP1434	PRJNA329988	SAMN05422170	SRR3963599
MP1482	PRJNA330008	SAMN05422137	SRR3963456
MP1483	PRJNA329986	SAMN05422171	SRR3963449
MP1494	PRJNA330145	SAMN05421703	SRR3962680
MP1493	PRJNA330073	SAMN05422189	SRR3962777
MP1529	PRJEB52452	ERS12744214	ERR10123276,ERR10123275,ERR10123273,ERR10123272
MP1528	PRJEB88924	ERS24268427	ERR14962575,ERR14962576,ERR14962577
MP1526	PRJEB88924	ERS24268426	ERR14955732,ERR14955739,ERR14962573,ERR14962574
MP1527	PRJEB52452	ERS12744210	ERR10123271,ERR10123270,ERR10123269,ERR10123268
MP1521	PRJEB52452	ERS12744208	ERR10123259,ERR10123258,ERR10123257,ERR10123256
MP1518	PRJEB88924	ERS24268423	ERR14955530,ERR14955531,ERR14955537,ERR14955544
MP1519	PRJEB52452	ERS12744209	ERR10123219,ERR10123218,ERR10123217,ERR10123216
MP1516	PRJEB88924	ERS24268428	ERR14955515,ERR14955520,ERR14955522,ERR14955524
MP1517	PRJEB52452	ERS12744213	ERR10123215,ERR10123214,ERR10123213,ERR10123212
MP1525	PRJEB52452	ERS12744211	ERR10123267,ERR10123266,ERR10123265,ERR10123264
MP1524	PRJEB88924	ERS24268425	ERR14955593,ERR14955637,ERR14955698,ERR14955707,ERR14955722
MP1522	PRJEB88924	ERS24268424	ERR14955551,ERR14955557,ERR14955566,ERR14955575
MP1523	PRJEB52452	ERS12744212	ERR10123263,ERR10123262,ERR10123261,ERR10123260
MP1648	PRJNA330080	SAMN05421555	SRR3962772
MP1649	PRJNA330018	SAMN05421706	SRR3962773
MP1676	PRJEB52452	ERS12744215	ERR10123290,ERR10123289,ERR10123288,ERR10123287
MP1671	PRJEB88924	ERS24268434	ERR14962578,ERR14955904,ERR14962579,ERR14962580,ERR14962581
MP1672	PRJEB52452	ERS12744220	ERR10123281,ERR10123280,ERR10123278,ERR10123277
MP1673	PRJEB88924	ERS24268429	ERR14962582,ERR14962583,ERR14962584,ERR14962585,ERR14956004
MP1674	PRJEB52452	ERS12744216	ERR10123286,ERR10123285,ERR10123284,ERR10123283
MP1682	PRJEB52452	ERS12744217	ERR10123306,ERR10123305,ERR10123303,ERR10123301
MP1681	PRJEB88924	ERS24268432	ERR14958974,ERR14958979,ERR14958982,ERR14958988,ERR14958990
MP1679	PRJEB88924	ERS24268431	ERR14958934,ERR14958935,ERR14958945,ERR14958960,ERR14958966
MP1680	PRJEB52452	ERS12744218	ERR10123300,ERR10123298,ERR10123297,ERR10123295
MP1684	PRJEB52452	ERS12744221	ERR10123310,ERR10123309,ERR10123308,ERR10123307
MP1683	PRJEB88924	ERS24268433	ERR14959002,ERR14959005,ERR14959006,ERR14959007,ERR14959008
MP1678	PRJEB52452	ERS12744219	ERR10123294,ERR10123293,ERR10123292,ERR10123291
MP1677	PRJEB88924	ERS24268430	ERR14962586,ERR14957741,ERR14957746,ERR14958219,ERR14958220
MP1787	PRJNA330136	SAMN05422113	SRR3961936
MP1788	PRJNA330126	SAMN05421699	SRR3962293
MP1154	PRJEB52452	ERS12744195	ERR10123008,ERR10123007,ERR10123006,ERR10123005
MP1153	PRJEB88924	ERS24268415	ERR14952934,ERR14952941,ERR14952950,ERR14952958
MP2812	PRJEB88924	ERS24268442	ERR14962604,ERR14962605,ERR14962606,ERR14962607,ERR14962608
